# Transcripts enriched in codons that trigger the P-site tRNA–mediated mRNA decay possess stable mRNA

**DOI:** 10.1101/2025.04.10.648249

**Authors:** Rodolfo L. Carneiro, Fernando L. Palhano

## Abstract

Synonymous codon usage significantly influences mRNA stability in yeast by guiding mRNA decay during translation. The CCR4-NOT complex is central to this process, interacting with ribosomes when the A and E sites are unoccupied—a state that arises when a non-optimal codon with low tRNA availability is at the A site. This triggers recruitment of decay factors, reducing the stability of transcripts enriched in such codons. In humans, codon-mediated mRNA decay is less well understood. Recent research has identified a related but distinct mechanism called P-site tRNA-mediated decay (PTMD). Unlike yeast, human CCR4-NOT recruitment depends on specific arginine codons (CGG, CGA, or AGG) at the P site and slow decoding at the A site, allowing E-site vacancy and CNOT3-dependent binding. Through analysis of public datasets, we explored the characteristics of human transcripts enriched in PTMD codons. Interestingly, these codons are mostly found in transcripts with longer half-lives. This suggests that, rather than targeting already unstable mRNAs as in yeast, PTMD in humans selectively reduces the stability of otherwise long-lived transcripts, indicating a regulatory role distinct from the decay associated to codon usage.
