## Supplemental Table 1 for "Transcripts enriched in codons that trigger the P-site tRNA–mediated mRNA decay possess stable mRNA"

### Sheet: PTMD
p-site_codon	a-site_codon	p-site_tAI	a-site_tAI	p-site_CSC	a-site_CSC	p-site_amino_acid	a-site_amino_acid	frequency	expected_frequency	enrichment	mean_position	median_position
ACA	AGA	0.1329	0.03	-0.140285	-0.130812	T	R	0.000186773	0.000187913	1.0061	0.506589	0.519231
ACA	CTC	0.1329	0.0322	-0.140285	0.10536	T	L	0.000299209	0.000185918	0.621365	0.510553	0.508078
ACA	ATA	0.1329	0.0349	-0.140285	-0.147739	T	I	0.000112926	0.000127986	1.13336	0.503493	0.507874
ACA	CCC	0.1329	0.0397	-0.140285	0.0869375	T	P	0.00032355	0.000301858	0.932956	0.54565	0.557228
ACA	CTA	0.1329	0.0429	-0.140285	-0.10019	T	L	0.000109371	0.00010466	0.956927	0.504862	0.513084
ACA	CTT	0.1329	0.0448	-0.140285	-0.114828	T	L	0.00020405	0.0001718	0.841947	0.51128	0.514003
ACA	TAT	0.1329	0.0528	-0.140285	-0.0801644	T	Y	0.000179972	0.000148397	0.824553	0.517474	0.511945
ACA	CCT	0.1329	0.0551	-0.140285	-0.0837865	T	P	0.000285298	0.00031306	1.09731	0.51877	0.513141
ACA	TGT	0.1329	0.0694	-0.140285	-0.0930163	T	C	0.000163742	0.000135046	0.824745	0.503672	0.505792
ACA	CGC	0.1329	0.0778	-0.140285	0.144588	T	R	0.000160904	6.75229e-05	0.419646	0.508532	0.519378
ACA	GCA	0.1329	0.0834	-0.140285	-0.0751283	T	A	0.000246284	0.000423783	1.72071	0.497494	0.498721
ACA	TCC	0.1329	0.0877	-0.140285	0.0441768	T	S	0.000280604	0.000216764	0.772488	0.503029	0.504065
ACA	TAC	0.1329	0.0895	-0.140285	0.102577	T	Y	0.00022359	0.00015584	0.696988	0.537741	0.551198
ACA	GCG	0.1329	0.1042	-0.140285	0.0688158	T	A	0.000117969	0.000103663	0.878728	0.495518	0.496706
ACA	AGG	0.1329	0.107	-0.140285	-0.0193467	T	R	0.000186333	0.000139803	0.750284	0.515488	0.523543
ACA	CGT	0.1329	0.1081	-0.140285	0.0374549	T	R	6.9357e-05	4.66522e-05	0.672638	0.51402	0.505204
ACA	CCG	0.1329	0.1086	-0.140285	0.0178998	T	P	0.00011447	7.86488e-05	0.68707	0.488816	0.492882
ACA	GGA	0.1329	0.1092	-0.140285	-0.0471469	T	G	0.000255187	0.000438668	1.71901	0.50929	0.523715
ACA	CCA	0.1329	0.1167	-0.140285	-0.0934981	T	P	0.00027031	0.000313291	1.15901	0.523385	0.530276
ACA	TGC	0.1329	0.1177	-0.140285	0.0622303	T	C	0.000193304	0.000106348	0.550161	0.506415	0.509541
ACA	TCT	0.1329	0.1218	-0.140285	-0.152717	T	S	0.000241986	0.000274312	1.13358	0.485492	0.488693
ACA	TCG	0.1329	0.1254	-0.140285	0.0128882	T	S	7.02696e-05	4.97214e-05	0.70758	0.526449	0.557362
ACA	TTG	0.1329	0.1259	-0.140285	-0.078385	T	L	0.00019745	0.0001685	0.853382	0.486806	0.484054
ACA	AGT	0.1329	0.1283	-0.140285	-0.176631	T	S	0.000191559	0.000194819	1.01702	0.510623	0.503667
ACA	TTT	0.1329	0.13	-0.140285	-0.0878417	T	F	0.000256035	0.00029288	1.14391	0.486352	0.485442
ACA	ACG	0.1329	0.1302	-0.140285	0.0878408	T	T	9.17454e-05	5.24837e-05	0.572058	0.475875	0.466377
ACA	AAT	0.1329	0.132	-0.140285	-0.158814	T	N	0.000255757	0.0002849	1.11395	0.489425	0.477124
ACA	ACA	0.1329	0.1329	-0.140285	-0.140285	T	T	0.000236969	0.000260807	1.1006	0.502932	0.488527
ACA	GAA	0.1329	0.1419	-0.140285	-0.183858	T	E	0.000457998	0.000711369	1.55321	0.49606	0.494135
ACA	ATC	0.1329	0.1489	-0.140285	0.164165	T	I	0.000303607	0.000138652	0.456682	0.508354	0.518152
ACA	TGG	0.1329	0.1546	-0.140285	0.0964718	T	W	0.000188433	0.000140033	0.743144	0.485965	0.47644
ACA	ACC	0.1329	0.1572	-0.140285	0.122084	T	T	0.000292396	0.000232877	0.796443	0.50593	0.511229
ACA	CAA	0.1329	0.1627	-0.140285	-0.165043	T	Q	0.000193443	0.000183156	0.946818	0.504505	0.503937
ACA	GAG	0.1329	0.1665	-0.140285	0.0623526	T	E	0.000626678	0.00072119	1.15081	0.509917	0.506608
ACA	CAT	0.1329	0.1694	-0.140285	-0.129242	T	H	0.000169995	0.00016781	0.987145	0.528864	0.534091
ACA	GTA	0.1329	0.1795	-0.140285	-0.0969551	T	V	0.000107909	0.000185918	1.72291	0.503322	0.500885
ACA	TTA	0.1329	0.1869	-0.140285	-0.184752	T	L	0.000116145	0.000149778	1.28957	0.50724	0.499788
ACA	CGG	0.1329	0.198	-0.140285	0.097885	T	R	0.000178036	9.69874e-05	0.544762	0.497243	0.483429
ACA	GGG	0.1329	0.2009	-0.140285	0.130275	T	G	0.000259884	0.00030861	1.18749	0.503953	0.498501
ACA	CGA	0.1329	0.2055	-0.140285	-0.0374849	T	R	9.31697e-05	5.55529e-05	0.596255	0.523896	0.550944
ACA	ATT	0.1329	0.2066	-0.140285	-0.0743611	T	I	0.000235868	0.000196967	0.835075	0.498989	0.5
ACA	AGC	0.1329	0.2175	-0.140285	-0.009177	T	S	0.000308162	0.00017625	0.57194	0.512178	0.522314
ACA	ACT	0.1329	0.2184	-0.140285	-0.1117	T	T	0.000206081	0.000243389	1.18104	0.502562	0.494272
ACA	TTC	0.1329	0.2204	-0.140285	0.146326	T	F	0.000301142	0.0002084	0.692033	0.51084	0.523392
ACA	GCC	0.1329	0.2214	-0.140285	0.189137	T	A	0.000435293	0.000572333	1.31482	0.519619	0.533937
ACA	AAC	0.1329	0.2238	-0.140285	0.0268143	T	N	0.000283992	0.000190675	0.671411	0.509012	0.501686
ACA	GAT	0.1329	0.2326	-0.140285	-0.126715	T	D	0.000334095	0.000560133	1.67657	0.513261	0.511607
ACA	GGT	0.1329	0.2503	-0.140285	0.0533921	T	G	0.00016493	0.00030884	1.87256	0.491969	0.481428
ACA	TCA	0.1329	0.268	-0.140285	-0.1849	T	S	0.000198702	0.000244463	1.2303	0.492442	0.482317
ACA	AAG	0.1329	0.2872	-0.140285	0.116457	T	K	0.000482914	0.000323649	0.6702	0.506904	0.501734
ACA	CAC	0.1329	0.2872	-0.140285	0.0211476	T	H	0.00023504	0.000189831	0.807655	0.548335	0.570025
ACA	CTG	0.1329	0.2994	-0.140285	0.172988	T	L	0.000608387	0.000406058	0.667433	0.519768	0.533105
ACA	AAA	0.1329	0.2996	-0.140285	-0.133428	T	K	0.000376946	0.000339993	0.901967	0.51156	0.499458
ACA	GCT	0.1329	0.3074	-0.140285	0.0448011	T	A	0.00028209	0.000435369	1.54337	0.501503	0.496651
ACA	GTC	0.1329	0.389	-0.140285	0.138758	T	V	0.000219454	0.000279453	1.2734	0.489041	0.48347
ACA	GAC	0.1329	0.3942	-0.140285	0.0574968	T	D	0.000386239	0.000484553	1.25454	0.513396	0.516269
ACA	GGC	0.1329	0.4242	-0.140285	0.144268	T	G	0.000344486	0.000365851	1.06202	0.501912	0.50753
ACA	CAG	0.1329	0.4951	-0.140285	-0.0056368	T	Q	0.00053631	0.000398462	0.742968	0.535503	0.545802
ACA	GTT	0.1329	0.5403	-0.140285	-0.0914396	T	V	0.000166452	0.000262802	1.57885	0.497663	0.496823
ACA	ATG	0.1329	0.674	-0.140285	0.0777607	T	M	0.00032315	0.000207863	0.643239	0.509347	0.510989
ACA	GTG	0.1329	1	-0.140285	0.17563	T	V	0.000424252	0.000562895	1.32679	0.515521	0.517375
ACA	TAA	0.1329		-0.140285	0.0855076	T	STOP	7.44117e-06	7.21267e-06	0.969292	0.994111	0.994949
ACA	TAG	0.1329		-0.140285	0.0967128	T	STOP	5.9402e-06	7.97997e-06	1.34338	0.98529	0.995348
ACA	TGA	0.1329		-0.140285	0.150037	T	STOP	1.37599e-05	9.13093e-06	0.663592	0.992282	0.995146
ACG	AGA	0.1302	0.03	0.0878408	-0.130812	T	R	7.23115e-05	3.96697e-05	0.548594	0.529503	0.569705
ACG	CTC	0.1302	0.0322	0.0878408	0.10536	T	L	0.000115842	0.00013635	1.17703	0.485634	0.48
ACG	ATA	0.1302	0.0349	0.0878408	-0.147739	T	I	4.37208e-05	2.57047e-05	0.587929	0.490802	0.464516
ACG	CCC	0.1302	0.0397	0.0878408	0.0869375	T	P	0.000125266	0.000198272	1.5828	0.500039	0.506689
ACG	CTA	0.1302	0.0429	0.0878408	-0.10019	T	L	4.23444e-05	3.96697e-05	0.936833	0.495971	0.499256
ACG	CTT	0.1302	0.0448	0.0878408	-0.114828	T	L	7.90005e-05	5.66271e-05	0.716794	0.464288	0.447149
ACG	TAT	0.1302	0.0528	0.0878408	-0.0801644	T	Y	6.96784e-05	4.97981e-05	0.714685	0.504142	0.510638
ACG	CCT	0.1302	0.0551	0.0878408	-0.0837865	T	P	0.000110457	9.5376e-05	0.86347	0.501983	0.514085
ACG	TGT	0.1302	0.0694	0.0878408	-0.0930163	T	C	6.33948e-05	6.42234e-05	1.01307	0.487024	0.482085
ACG	CGC	0.1302	0.0778	0.0878408	0.144588	T	R	6.2296e-05	7.54261e-05	1.21077	0.425673	0.386503
ACG	GCA	0.1302	0.0834	0.0878408	-0.0751283	T	A	9.53517e-05	0.00010773	1.12981	0.497374	0.498866
ACG	TCC	0.1302	0.0877	0.0878408	0.0441768	T	S	0.000108639	0.000110492	1.01705	0.494533	0.503283
ACG	TAC	0.1302	0.0895	0.0878408	0.102577	T	Y	8.65655e-05	7.65771e-05	0.884614	0.518764	0.536788
ACG	GCG	0.1302	0.1042	0.0878408	0.0688158	T	A	4.56732e-05	9.61433e-05	2.10503	0.412644	0.378811
ACG	AGG	0.1302	0.107	0.0878408	-0.0193467	T	R	7.21412e-05	5.86988e-05	0.813666	0.522039	0.508929
ACG	CGT	0.1302	0.1081	0.0878408	0.0374549	T	R	2.68524e-05	1.64971e-05	0.614361	0.436473	0.424028
ACG	CCG	0.1302	0.1086	0.0878408	0.0178998	T	P	4.43183e-05	9.19232e-05	2.07416	0.432114	0.393191
ACG	GGA	0.1302	0.1092	0.0878408	-0.0471469	T	G	9.87987e-05	8.90841e-05	0.901673	0.495551	0.50885
ACG	CCA	0.1302	0.1167	0.0878408	-0.0934981	T	P	0.000104654	9.4532e-05	0.903284	0.496049	0.487271
ACG	TGC	0.1302	0.1177	0.0878408	0.0622303	T	C	7.484e-05	8.51709e-05	1.13804	0.499442	0.5
ACG	TCT	0.1302	0.1218	0.0878408	-0.152717	T	S	9.36878e-05	6.71392e-05	0.716627	0.508985	0.52583
ACG	TCG	0.1302	0.1254	0.0878408	0.0128882	T	S	2.72057e-05	4.90308e-05	1.80222	0.48896	0.504996
ACG	TTG	0.1302	0.1259	0.0878408	-0.078385	T	L	7.6445e-05	6.39165e-05	0.836111	0.478936	0.449786
ACG	AGT	0.1302	0.1283	0.0878408	-0.176631	T	S	7.41644e-05	3.9286e-05	0.529715	0.480054	0.469855
ACG	TTT	0.1302	0.13	0.0878408	-0.0878417	T	F	9.91269e-05	8.48639e-05	0.856114	0.467452	0.452947
ACG	ACG	0.1302	0.1302	0.0878408	0.0878408	T	T	3.55203e-05	3.53728e-05	0.995847	0.476798	0.471053
ACG	AAT	0.1302	0.132	0.0878408	-0.158814	T	N	9.90192e-05	4.22785e-05	0.426973	0.463413	0.449195
ACG	ACA	0.1302	0.1329	0.0878408	-0.140285	T	T	9.17454e-05	5.74712e-05	0.62642	0.498151	0.512571
ACG	GAA	0.1302	0.1419	0.0878408	-0.183858	T	E	0.000177319	0.000148397	0.83689	0.527909	0.527602
ACG	ATC	0.1302	0.1489	0.0878408	0.164165	T	I	0.000117545	5.61667e-05	0.477831	0.498315	0.480385
ACG	TGG	0.1302	0.1546	0.0878408	0.0964718	T	W	7.29542e-05	0.000101898	1.39674	0.507409	0.522222
ACG	ACC	0.1302	0.1572	0.0878408	0.122084	T	T	0.000113205	8.24853e-05	0.728638	0.49496	0.501065
ACG	CAA	0.1302	0.1627	0.0878408	-0.165043	T	Q	7.48939e-05	4.08206e-05	0.545046	0.458765	0.413057
ACG	GAG	0.1302	0.1665	0.0878408	0.0623526	T	E	0.000242626	0.000329327	1.35735	0.496305	0.492529
ACG	CAT	0.1302	0.1694	0.0878408	-0.129242	T	H	6.58156e-05	3.68306e-05	0.559604	0.515197	0.518622
ACG	GTA	0.1302	0.1795	0.0878408	-0.0969551	T	V	4.17784e-05	3.69841e-05	0.885245	0.456499	0.412037
ACG	TTA	0.1302	0.1869	0.0878408	-0.184752	T	L	4.4967e-05	3.49891e-05	0.778107	0.507567	0.499058
ACG	CGG	0.1302	0.198	0.0878408	0.097885	T	R	6.89289e-05	8.2869e-05	1.20224	0.461705	0.43086
ACG	GGG	0.1302	0.2009	0.0878408	0.130275	T	G	0.000100617	0.000136504	1.35666	0.482529	0.473103
ACG	CGA	0.1302	0.2055	0.0878408	-0.0374849	T	R	3.60717e-05	1.90292e-05	0.527537	0.472956	0.463921
ACG	ATT	0.1302	0.2066	0.0878408	-0.0743611	T	I	9.1319e-05	4.62685e-05	0.506669	0.489512	0.490909
ACG	AGC	0.1302	0.2175	0.0878408	-0.009177	T	S	0.000119309	6.83669e-05	0.573026	0.497451	0.519651
ACG	ACT	0.1302	0.2184	0.0878408	-0.1117	T	T	7.97866e-05	5.27139e-05	0.660686	0.511008	0.50303
ACG	TTC	0.1302	0.2204	0.0878408	0.146326	T	F	0.000116591	8.59382e-05	0.737094	0.503671	0.505893
ACG	GCC	0.1302	0.2214	0.0878408	0.189137	T	A	0.000168529	0.000286128	1.6978	0.492795	0.5
ACG	AAC	0.1302	0.2238	0.0878408	0.0268143	T	N	0.000109951	4.18181e-05	0.380335	0.494232	0.504274
ACG	GAT	0.1302	0.2326	0.0878408	-0.126715	T	D	0.000129349	0.000113101	0.874387	0.475681	0.465247
ACG	GGT	0.1302	0.2503	0.0878408	0.0533921	T	G	6.38545e-05	6.30725e-05	0.987754	0.50119	0.516439
ACG	TCA	0.1302	0.268	0.0878408	-0.1849	T	S	7.69298e-05	6.29958e-05	0.818873	0.507698	0.501665
ACG	AAG	0.1302	0.2872	0.0878408	0.116457	T	K	0.000186966	9.9366e-05	0.531466	0.525832	0.547191
ACG	CAC	0.1302	0.2872	0.0878408	0.0211476	T	H	9.09985e-05	9.92893e-05	1.09111	0.523171	0.530444
ACG	CTG	0.1302	0.2994	0.0878408	0.172988	T	L	0.000235544	0.000438822	1.86301	0.477856	0.480469
ACG	AAA	0.1302	0.2996	0.0878408	-0.133428	T	K	0.000145939	6.36096e-05	0.435864	0.480741	0.45
ACG	GCT	0.1302	0.3074	0.0878408	0.0448011	T	A	0.000109214	0.000103279	0.945655	0.489438	0.484136
ACG	GTC	0.1302	0.389	0.0878408	0.138758	T	V	8.49641e-05	0.000126145	1.48468	0.462238	0.442618
ACG	GAC	0.1302	0.3942	0.0878408	0.0574968	T	D	0.000149537	0.000189371	1.26638	0.498582	0.499945
ACG	GGC	0.1302	0.4242	0.0878408	0.144268	T	G	0.000133372	0.000204717	1.53494	0.503268	0.506561
ACG	CAG	0.1302	0.4951	0.0878408	-0.0056368	T	Q	0.000207639	0.000195279	0.940475	0.483842	0.483307
ACG	GTT	0.1302	0.5403	0.0878408	-0.0914396	T	V	6.44438e-05	7.74978e-05	1.20256	0.489637	0.44918
ACG	ATG	0.1302	0.674	0.0878408	0.0777607	T	M	0.000125111	8.32526e-05	0.665427	0.500901	0.49771
ACG	GTG	0.1302	1	0.0878408	0.17563	T	V	0.000164254	0.000306078	1.86344	0.476173	0.478182
ACG	TAA	0.1302		0.0878408	0.0855076	T	STOP	2.88094e-06	2.14845e-06	0.745748	0.995216	0.995949
ACG	TAG	0.1302		0.0878408	0.0967128	T	STOP	2.29982e-06	3.37614e-06	1.468	0.994525	0.995863
ACG	TGA	0.1302		0.0878408	0.150037	T	STOP	5.32729e-06	4.06672e-06	0.763374	0.993948	0.995726
ACT	AGA	0.2184	0.03	-0.1117	-0.130812	T	R	0.000162428	9.10024e-05	0.560263	0.50681	0.501293
ACT	CTC	0.2184	0.0322	-0.1117	0.10536	T	L	0.000260208	0.000197121	0.757551	0.500879	0.511504
ACT	ATA	0.2184	0.0349	-0.1117	-0.147739	T	I	9.82067e-05	8.43268e-05	0.858667	0.502685	0.50597
ACT	CCC	0.2184	0.0397	-0.1117	0.0869375	T	P	0.000281376	0.00024454	0.869086	0.51973	0.523421
ACT	CTA	0.2184	0.0429	-0.1117	-0.10019	T	L	9.51151e-05	0.000121157	1.2738	0.484402	0.471901
ACT	CTT	0.2184	0.0448	-0.1117	-0.114828	T	L	0.000177453	0.000207786	1.17094	0.476389	0.470157
ACT	TAT	0.2184	0.0528	-0.1117	-0.0801644	T	Y	0.000156513	0.000121464	0.776064	0.511609	0.50686
ACT	CCT	0.2184	0.0551	-0.1117	-0.0837865	T	P	0.00024811	0.000329404	1.32765	0.512674	0.517699
ACT	TGT	0.2184	0.0694	-0.1117	-0.0930163	T	C	0.000142399	0.000134662	0.945668	0.500859	0.493007
ACT	CGC	0.2184	0.0778	-0.1117	0.144588	T	R	0.000139931	8.77797e-05	0.627308	0.545506	0.563838
ACT	GCA	0.2184	0.0834	-0.1117	-0.0751283	T	A	0.000214181	0.000346975	1.62001	0.50665	0.504807
ACT	TCC	0.2184	0.0877	-0.1117	0.0441768	T	S	0.000244028	0.000245845	1.00744	0.500485	0.512721
ACT	TAC	0.2184	0.0895	-0.1117	0.102577	T	Y	0.000194446	0.000161901	0.832631	0.503254	0.502904
ACT	GCG	0.2184	0.1042	-0.1117	0.0688158	T	A	0.000102592	8.14111e-05	0.79354	0.465148	0.465438
ACT	AGG	0.2184	0.107	-0.1117	-0.0193467	T	R	0.000162045	6.02335e-05	0.371707	0.535865	0.57877
ACT	CGT	0.2184	0.1081	-0.1117	0.0374549	T	R	6.03165e-05	5.43252e-05	0.900669	0.491028	0.49673
ACT	CCG	0.2184	0.1086	-0.1117	0.0178998	T	P	9.95489e-05	7.27405e-05	0.730701	0.483791	0.466399
ACT	GGA	0.2184	0.1092	-0.1117	-0.0471469	T	G	0.000221924	0.000546091	2.46071	0.544724	0.558226
ACT	CCA	0.2184	0.1167	-0.1117	-0.0934981	T	P	0.000235076	0.000341604	1.45317	0.502891	0.50287
ACT	TGC	0.2184	0.1177	-0.1117	0.0622303	T	C	0.000168107	0.000107576	0.639925	0.502661	0.49707
ACT	TCT	0.2184	0.1218	-0.1117	-0.152717	T	S	0.000210444	0.000289427	1.37532	0.500223	0.507428
ACT	TCG	0.2184	0.1254	-0.1117	0.0128882	T	S	6.11101e-05	4.61918e-05	0.755877	0.473831	0.446824
ACT	TTG	0.2184	0.1259	-0.1117	-0.078385	T	L	0.000171713	0.000257354	1.49875	0.48116	0.481867
ACT	AGT	0.2184	0.1283	-0.1117	-0.176631	T	S	0.00016659	9.56062e-05	0.573902	0.513539	0.529345
ACT	TTT	0.2184	0.13	-0.1117	-0.0878417	T	F	0.000222661	0.000244617	1.09861	0.489614	0.478267
ACT	ACG	0.2184	0.1302	-0.1117	0.0878408	T	T	7.97866e-05	3.80583e-05	0.477002	0.488759	0.474084
ACT	AAT	0.2184	0.132	-0.1117	-0.158814	T	N	0.000222419	0.000136964	0.615792	0.515658	0.509153
ACT	ACA	0.2184	0.1329	-0.1117	-0.140285	T	T	0.000206081	0.000183309	0.889502	0.499078	0.490196
ACT	GAA	0.2184	0.1419	-0.1117	-0.183858	T	E	0.000398299	0.00055338	1.38936	0.501914	0.50668
ACT	ATC	0.2184	0.1489	-0.1117	0.164165	T	I	0.000264033	0.000129751	0.491421	0.488343	0.499389
ACT	TGG	0.2184	0.1546	-0.1117	0.0964718	T	W	0.000163872	0.000124457	0.759478	0.493587	0.506895
ACT	ACC	0.2184	0.1572	-0.1117	0.122084	T	T	0.000254283	0.000132514	0.521126	0.50224	0.503759
ACT	CAA	0.2184	0.1627	-0.1117	-0.165043	T	Q	0.000168228	0.000198195	1.17813	0.488337	0.471698
ACT	GAG	0.2184	0.1665	-0.1117	0.0623526	T	E	0.000544992	0.000553918	1.01638	0.508753	0.506667
ACT	CAT	0.2184	0.1694	-0.1117	-0.129242	T	H	0.000147837	0.000173948	1.17662	0.533935	0.53635
ACT	GTA	0.2184	0.1795	-0.1117	-0.0969551	T	V	9.38436e-05	0.000187299	1.99586	0.503506	0.512111
ACT	TTA	0.2184	0.1869	-0.1117	-0.184752	T	L	0.000101006	0.000161288	1.59681	0.489407	0.486264
ACT	CGG	0.2184	0.198	-0.1117	0.097885	T	R	0.00015483	0.000111489	0.720078	0.493867	0.504065
ACT	GGG	0.2184	0.2009	-0.1117	0.130275	T	G	0.000226009	0.000321117	1.42081	0.50594	0.500623
ACT	CGA	0.2184	0.2055	-0.1117	-0.0374849	T	R	8.10252e-05	8.74728e-05	1.07957	0.508673	0.498162
ACT	ATT	0.2184	0.2066	-0.1117	-0.0743611	T	I	0.000205123	0.000174946	0.852881	0.500057	0.496851
ACT	AGC	0.2184	0.2175	-0.1117	-0.009177	T	S	0.000267994	9.67572e-05	0.361043	0.50575	0.509003
ACT	ACT	0.2184	0.2184	-0.1117	-0.1117	T	T	0.000179219	0.000146402	0.81689	0.524733	0.526437
ACT	TTC	0.2184	0.2204	-0.1117	0.146326	T	F	0.000261889	0.000229348	0.875745	0.504273	0.515645
ACT	GCC	0.2184	0.2214	-0.1117	0.189137	T	A	0.000378553	0.000395009	1.04347	0.515984	0.523077
ACT	AAC	0.2184	0.2238	-0.1117	0.0268143	T	N	0.000246974	0.000111873	0.452975	0.494017	0.477869
ACT	GAT	0.2184	0.2326	-0.1117	-0.126715	T	D	0.000290546	0.000371529	1.27873	0.49546	0.48821
ACT	GGT	0.2184	0.2503	-0.1117	0.0533921	T	G	0.000143431	0.000235102	1.63913	0.518471	0.529178
ACT	TCA	0.2184	0.268	-0.1117	-0.1849	T	S	0.000172802	0.000245384	1.42003	0.508099	0.521619
ACT	AAG	0.2184	0.2872	-0.1117	0.116457	T	K	0.000419968	0.000154612	0.368152	0.501433	0.51462
ACT	CAC	0.2184	0.2872	-0.1117	0.0211476	T	H	0.000204403	0.000210395	1.02931	0.548947	0.559187
ACT	CTG	0.2184	0.2994	-0.1117	0.172988	T	L	0.000529086	0.000403449	0.76254	0.492939	0.48867
ACT	AAA	0.2184	0.2996	-0.1117	-0.133428	T	K	0.000327812	0.00021684	0.661478	0.513332	0.509127
ACT	GCT	0.2184	0.3074	-0.1117	0.0448011	T	A	0.00024532	0.000355953	1.45097	0.502653	0.506494
ACT	GTC	0.2184	0.389	-0.1117	0.138758	T	V	0.000190849	0.000314518	1.648	0.508338	0.512702
ACT	GAC	0.2184	0.3942	-0.1117	0.0574968	T	D	0.000335894	0.000351733	1.04715	0.512179	0.514528
ACT	GGC	0.2184	0.4242	-0.1117	0.144268	T	G	0.000299583	0.000333778	1.11414	0.512432	0.520643
ACT	CAG	0.2184	0.4951	-0.1117	-0.0056368	T	Q	0.000466404	0.000383806	0.822906	0.50255	0.498791
ACT	GTT	0.2184	0.5403	-0.1117	-0.0914396	T	V	0.000144755	0.000272086	1.87963	0.506185	0.507679
ACT	ATG	0.2184	0.674	-0.1117	0.0777607	T	M	0.000281028	0.000139189	0.495285	0.508949	0.514737
ACT	GTG	0.2184	1	-0.1117	0.17563	T	V	0.000368952	0.00058929	1.5972	0.502442	0.501561
ACT	TAA	0.2184		-0.1117	0.0855076	T	STOP	6.47123e-06	5.21767e-06	0.806288	0.993777	0.996075
ACT	TAG	0.2184		-0.1117	0.0967128	T	STOP	5.16591e-06	2.7623e-06	0.534717	0.995676	0.995928
ACT	TGA	0.2184		-0.1117	0.150037	T	STOP	1.19663e-05	6.67555e-06	0.557863	0.986209	0.994764
AGG	AGA	0.107	0.03	-0.0193467	-0.130812	R	R	0.000146864	0.000248453	1.69173	0.508533	0.505965
AGG	CTC	0.107	0.0322	-0.0193467	0.10536	R	L	0.000235274	0.000250218	1.06352	0.507281	0.523669
AGG	ATA	0.107	0.0349	-0.0193467	-0.147739	R	I	8.87962e-05	0.000101745	1.14582	0.512636	0.512552
AGG	CCC	0.107	0.0397	-0.0193467	0.0869375	R	P	0.000254414	0.000285438	1.12194	0.534547	0.545781
AGG	CTA	0.107	0.0429	-0.0193467	-0.10019	R	L	8.60009e-05	9.06187e-05	1.05369	0.494744	0.493694
AGG	CTT	0.107	0.0448	-0.0193467	-0.114828	R	L	0.000160449	0.000156684	0.976534	0.523928	0.543997
AGG	TAT	0.107	0.0528	-0.0193467	-0.0801644	R	Y	0.000141516	9.85987e-05	0.696733	0.502922	0.495586
AGG	CCT	0.107	0.0551	-0.0193467	-0.0837865	R	P	0.000224336	0.000225971	1.00729	0.531247	0.548807
AGG	TGT	0.107	0.0694	-0.0193467	-0.0930163	R	C	0.000128754	8.78564e-05	0.68236	0.516679	0.5375
AGG	CGC	0.107	0.0778	-0.0193467	0.144588	R	R	0.000126522	0.000118472	0.936372	0.472296	0.459222
AGG	GCA	0.107	0.0834	-0.0193467	-0.0751283	R	A	0.000193658	0.000181237	0.935864	0.514896	0.52452
AGG	TCC	0.107	0.0877	-0.0193467	0.0441768	R	S	0.000220645	0.000149394	0.67708	0.507614	0.51847
AGG	TAC	0.107	0.0895	-0.0193467	0.102577	R	Y	0.000175813	0.000135199	0.768993	0.498443	0.488373
AGG	GCG	0.107	0.1042	-0.0193467	0.0688158	R	A	9.27616e-05	7.78815e-05	0.839588	0.462003	0.463727
AGG	AGG	0.107	0.107	-0.0193467	-0.0193467	R	R	0.000146518	0.00027669	1.88844	0.502432	0.504469
AGG	CGT	0.107	0.1081	-0.0193467	0.0374549	R	R	5.45368e-05	4.97214e-05	0.911703	0.502619	0.52449
AGG	CCG	0.107	0.1086	-0.0193467	0.0178998	R	P	9.00099e-05	9.5376e-05	1.05962	0.438784	0.401055
AGG	GGA	0.107	0.1092	-0.0193467	-0.0471469	R	G	0.000200659	0.000151082	0.752932	0.526349	0.549834
AGG	CCA	0.107	0.1167	-0.0193467	-0.0934981	R	P	0.00021255	0.000197044	0.927047	0.533547	0.536374
AGG	TGC	0.107	0.1177	-0.0193467	0.0622303	R	C	0.000151999	0.000107499	0.707238	0.499058	0.509709
AGG	TCT	0.107	0.1218	-0.0193467	-0.152717	R	S	0.000190278	0.000126529	0.664966	0.503874	0.512476
AGG	TCG	0.107	0.1254	-0.0193467	0.0128882	R	S	5.52544e-05	3.7598e-05	0.680452	0.497431	0.520579
AGG	TTG	0.107	0.1259	-0.0193467	-0.078385	R	L	0.000155259	0.000105581	0.680034	0.507366	0.503283
AGG	AGT	0.107	0.1283	-0.0193467	-0.176631	R	S	0.000150627	0.000144253	0.957687	0.50625	0.520327
AGG	TTT	0.107	0.13	-0.0193467	-0.0878417	R	F	0.000201325	0.000170879	0.84877	0.497331	0.487218
AGG	ACG	0.107	0.1302	-0.0193467	0.0878408	R	T	7.21412e-05	8.55545e-05	1.18593	0.476291	0.462264
AGG	AAT	0.107	0.132	-0.0193467	-0.158814	R	N	0.000201106	0.000251983	1.25298	0.511586	0.513916
AGG	ACA	0.107	0.1329	-0.0193467	-0.140285	R	T	0.000186333	0.000217608	1.16784	0.516339	0.527263
AGG	GAA	0.107	0.1419	-0.0193467	-0.183858	R	E	0.000360133	0.000328483	0.912117	0.50963	0.51606
AGG	ATC	0.107	0.1489	-0.0193467	0.164165	R	I	0.000238732	0.000220447	0.923406	0.512402	0.510417
AGG	TGG	0.107	0.1546	-0.0193467	0.0964718	R	W	0.000148169	0.000121925	0.822877	0.502773	0.510204
AGG	ACC	0.107	0.1572	-0.0193467	0.122084	R	T	0.000229917	0.000255359	1.11066	0.494812	0.497531
AGG	CAA	0.107	0.1627	-0.0193467	-0.165043	R	Q	0.000152108	0.000167426	1.1007	0.495104	0.497905
AGG	GAG	0.107	0.1665	-0.0193467	0.0623526	R	E	0.00049277	0.000545017	1.10603	0.520034	0.526923
AGG	CAT	0.107	0.1694	-0.0193467	-0.129242	R	H	0.00013367	0.00012837	0.960348	0.501633	0.5
AGG	GTA	0.107	0.1795	-0.0193467	-0.0969551	R	V	8.48513e-05	6.02335e-05	0.709871	0.500114	0.501754
AGG	TTA	0.107	0.1869	-0.0193467	-0.184752	R	L	9.13273e-05	7.22801e-05	0.791441	0.519894	0.524877
AGG	CGG	0.107	0.198	-0.0193467	0.097885	R	R	0.000139993	0.000161441	1.1532	0.497074	0.496314
AGG	GGG	0.107	0.2009	-0.0193467	0.130275	R	G	0.000204352	0.00010044	0.491505	0.475321	0.474522
AGG	CGA	0.107	0.2055	-0.0193467	-0.0374849	R	R	7.32612e-05	7.51959e-05	1.02641	0.504826	0.529941
AGG	ATT	0.107	0.2066	-0.0193467	-0.0743611	R	I	0.000185468	0.0001807	0.974296	0.503203	0.511987
AGG	AGC	0.107	0.2175	-0.0193467	-0.009177	R	S	0.000242314	0.000281371	1.16118	0.504266	0.51577
AGG	ACT	0.107	0.2184	-0.0193467	-0.1117	R	T	0.000162045	0.000184	1.13548	0.520307	0.531142
AGG	TTC	0.107	0.2204	-0.0193467	0.146326	R	F	0.000236794	0.000168884	0.713211	0.513669	0.495838
AGG	GCC	0.107	0.2214	-0.0193467	0.189137	R	A	0.000342279	0.000317511	0.927637	0.489246	0.487678
AGG	AAC	0.107	0.2238	-0.0193467	0.0268143	R	N	0.000223309	0.00029664	1.32839	0.513682	0.515953
AGG	GAT	0.107	0.2326	-0.0193467	-0.126715	R	D	0.000262705	0.000235793	0.897557	0.476564	0.468203
AGG	GGT	0.107	0.2503	-0.0193467	0.0533921	R	G	0.000129687	0.000107269	0.827137	0.530344	0.528028
AGG	TCA	0.107	0.268	-0.0193467	-0.1849	R	S	0.000156243	0.000123076	0.787718	0.528646	0.532027
AGG	CAC	0.107	0.2872	-0.0193467	0.0211476	R	H	0.000184817	0.000187069	1.01219	0.524296	0.535453
AGG	AAG	0.107	0.2872	-0.0193467	0.116457	R	K	0.000379725	0.00064845	1.70768	0.508865	0.508197
AGG	CTG	0.107	0.2994	-0.0193467	0.172988	R	L	0.000478387	0.000481944	1.00744	0.507176	0.514035
AGG	AAA	0.107	0.2996	-0.0193467	-0.133428	R	K	0.0002964	0.000477264	1.6102	0.508788	0.511467
AGG	GCT	0.107	0.3074	-0.0193467	0.0448011	R	A	0.000221813	0.000190368	0.858238	0.521221	0.535714
AGG	GTC	0.107	0.389	-0.0193467	0.138758	R	V	0.000172561	0.000176941	1.02538	0.503186	0.510372
AGG	GAC	0.107	0.3942	-0.0193467	0.0574968	R	D	0.000303708	0.000339993	1.11947	0.50409	0.508268
AGG	GGC	0.107	0.4242	-0.0193467	0.144268	R	G	0.000270876	0.000231189	0.853486	0.495172	0.491388
AGG	CAG	0.107	0.4951	-0.0193467	-0.0056368	R	Q	0.000421711	0.000428693	1.01656	0.514922	0.526158
AGG	GTT	0.107	0.5403	-0.0193467	-0.0914396	R	V	0.000130884	9.32276e-05	0.712289	0.515447	0.527197
AGG	ATG	0.107	0.674	-0.0193467	0.0777607	R	M	0.0002541	0.000269094	1.05901	0.50741	0.507009
AGG	GTG	0.107	1	-0.0193467	0.17563	R	V	0.000333598	0.000225664	0.676457	0.511072	0.517196
CGA	AGA	0.2055	0.03	-0.0374849	-0.130812	R	R	7.34341e-05	0.000118242	1.61017	0.513605	0.52895
CGA	CTC	0.2055	0.0322	-0.0374849	0.10536	R	L	0.000117641	8.96212e-05	0.761821	0.495957	0.496302
CGA	ATA	0.2055	0.0349	-0.0374849	-0.147739	R	I	4.43995e-05	5.37881e-05	1.21146	0.506676	0.518182
CGA	CCC	0.2055	0.0397	-0.0374849	0.0869375	R	P	0.000127211	8.63218e-05	0.678572	0.472884	0.474603
CGA	CTA	0.2055	0.0429	-0.0374849	-0.10019	R	L	4.30018e-05	4.21251e-05	0.979611	0.494322	0.481436
CGA	CTT	0.2055	0.0448	-0.0374849	-0.114828	R	L	8.0227e-05	7.46588e-05	0.930595	0.489092	0.484321
CGA	TAT	0.2055	0.0528	-0.0374849	-0.0801644	R	Y	7.07602e-05	6.54511e-05	0.924971	0.485785	0.478431
CGA	CCT	0.2055	0.0551	-0.0374849	-0.0837865	R	P	0.000112171	8.04903e-05	0.717565	0.488716	0.488629
CGA	TGT	0.2055	0.0694	-0.0374849	-0.0930163	R	C	6.4379e-05	5.30975e-05	0.824765	0.47778	0.458882
CGA	CGC	0.2055	0.0778	-0.0374849	0.144588	R	R	6.32631e-05	4.81868e-05	0.761688	0.496862	0.502891
CGA	GCA	0.2055	0.0834	-0.0374849	-0.0751283	R	A	9.6832e-05	0.000130595	1.34868	0.523008	0.53925
CGA	TCC	0.2055	0.0877	-0.0374849	0.0441768	R	S	0.000110326	6.13844e-05	0.556392	0.506483	0.538977
CGA	TAC	0.2055	0.0895	-0.0374849	0.102577	R	Y	8.79094e-05	7.55796e-05	0.859743	0.507329	0.499172
CGA	GCG	0.2055	0.1042	-0.0374849	0.0688158	R	A	4.63823e-05	4.63452e-05	0.999202	0.375216	0.297118
CGA	AGG	0.2055	0.107	-0.0374849	-0.0193467	R	R	7.32612e-05	9.83685e-05	1.34271	0.530322	0.529555
CGA	CGT	0.2055	0.1081	-0.0374849	0.0374549	R	R	2.72693e-05	2.82368e-05	1.03548	0.516529	0.548654
CGA	CCG	0.2055	0.1086	-0.0374849	0.0178998	R	P	4.50064e-05	2.51676e-05	0.559201	0.447116	0.419717
CGA	GGA	0.2055	0.1092	-0.0374849	-0.0471469	R	G	0.000100332	0.000165201	1.64653	0.478462	0.470707
CGA	CCA	0.2055	0.1167	-0.0374849	-0.0934981	R	P	0.000106278	7.4889e-05	0.704649	0.5067	0.507894
CGA	TGC	0.2055	0.1177	-0.0374849	0.0622303	R	C	7.60019e-05	4.85704e-05	0.639069	0.499509	0.507042
CGA	TCT	0.2055	0.1218	-0.0374849	-0.152717	R	S	9.51422e-05	6.4914e-05	0.682284	0.510223	0.517766
CGA	TCG	0.2055	0.1254	-0.0374849	0.0128882	R	S	2.76281e-05	1.25838e-05	0.455472	0.511148	0.532673
CGA	TTG	0.2055	0.1259	-0.0374849	-0.078385	R	L	7.76318e-05	4.58848e-05	0.591057	0.460593	0.428885
CGA	AGT	0.2055	0.1283	-0.0374849	-0.176631	R	S	7.53158e-05	9.33043e-05	1.23884	0.491652	0.481712
CGA	TTT	0.2055	0.13	-0.0374849	-0.0878417	R	F	0.000100666	9.46855e-05	0.940592	0.483845	0.465558
CGA	ACG	0.2055	0.1302	-0.0374849	0.0878408	R	T	3.60717e-05	2.18682e-05	0.606242	0.468276	0.421053
CGA	AAT	0.2055	0.132	-0.0374849	-0.158814	R	N	0.000100556	0.000112103	1.11483	0.491182	0.472941
CGA	ACA	0.2055	0.1329	-0.0374849	-0.140285	R	T	9.31697e-05	7.6884e-05	0.825204	0.517998	0.521061
CGA	GAA	0.2055	0.1419	-0.0374849	-0.183858	R	E	0.000180072	0.000237404	1.31838	0.499153	0.501801
CGA	ATC	0.2055	0.1489	-0.0374849	0.164165	R	I	0.00011937	9.44553e-05	0.791282	0.502298	0.506897
CGA	TGG	0.2055	0.1546	-0.0374849	0.0964718	R	W	7.40868e-05	5.93127e-05	0.800583	0.471774	0.462121
CGA	ACC	0.2055	0.1572	-0.0374849	0.122084	R	T	0.000114962	7.61934e-05	0.662769	0.503759	0.50102
CGA	CAA	0.2055	0.1627	-0.0374849	-0.165043	R	Q	7.60566e-05	6.72159e-05	0.883762	0.483799	0.471085
CGA	GAG	0.2055	0.1665	-0.0374849	0.0623526	R	E	0.000246393	0.000315976	1.28241	0.489639	0.474743
CGA	CAT	0.2055	0.1694	-0.0374849	-0.129242	R	H	6.68373e-05	7.97997e-05	1.19394	0.54392	0.551147
CGA	GTA	0.2055	0.1795	-0.0374849	-0.0969551	R	V	4.2427e-05	6.71392e-05	1.58246	0.488753	0.470718
CGA	TTA	0.2055	0.1869	-0.0374849	-0.184752	R	L	4.56651e-05	4.14345e-05	0.907355	0.484655	0.474134
CGA	CGG	0.2055	0.198	-0.0374849	0.097885	R	R	6.9999e-05	6.03869e-05	0.862683	0.464971	0.461538
CGA	GGG	0.2055	0.2009	-0.0374849	0.130275	R	G	0.000102179	0.00016405	1.60551	0.494291	0.483781
CGA	CGA	0.2055	0.2055	-0.0374849	-0.0374849	R	R	3.66318e-05	3.36847e-05	0.919549	0.519869	0.540682
CGA	ATT	0.2055	0.2066	-0.0374849	-0.0743611	R	I	9.27367e-05	0.000101821	1.09796	0.522844	0.535885
CGA	AGC	0.2055	0.2175	-0.0374849	-0.009177	R	S	0.000121161	0.000113484	0.936644	0.494841	0.482866
CGA	ACT	0.2055	0.2184	-0.0374849	-0.1117	R	T	8.10252e-05	7.13594e-05	0.880705	0.50941	0.513685
CGA	TTC	0.2055	0.2204	-0.0374849	0.146326	R	F	0.000118401	8.01834e-05	0.677221	0.521154	0.538947
CGA	GCC	0.2055	0.2214	-0.0374849	0.189137	R	A	0.000171145	0.000206635	1.20737	0.496735	0.5
CGA	AAC	0.2055	0.2238	-0.0374849	0.0268143	R	N	0.000111658	9.33043e-05	0.835627	0.510254	0.494928
CGA	GAT	0.2055	0.2326	-0.0374849	-0.126715	R	D	0.000131357	0.000182772	1.39142	0.485972	0.474422
CGA	GGT	0.2055	0.2503	-0.0374849	0.0533921	R	G	6.48458e-05	0.000100364	1.54773	0.493165	0.489925
CGA	TCA	0.2055	0.268	-0.0374849	-0.1849	R	S	7.81242e-05	5.3251e-05	0.68162	0.520354	0.534397
CGA	AAG	0.2055	0.2872	-0.0374849	0.116457	R	K	0.000189869	0.000157144	0.827646	0.500634	0.498755
CGA	CAC	0.2055	0.2872	-0.0374849	0.0211476	R	H	9.24113e-05	8.21016e-05	0.888438	0.529877	0.561755
CGA	CTG	0.2055	0.2994	-0.0374849	0.172988	R	L	0.000239201	0.000149548	0.625197	0.480141	0.470126
CGA	AAA	0.2055	0.2996	-0.0374849	-0.133428	R	K	0.000148205	0.000141798	0.956771	0.501961	0.505444
CGA	GCT	0.2055	0.3074	-0.0374849	0.0448011	R	A	0.00011091	0.000141031	1.27158	0.486879	0.489469
CGA	GTC	0.2055	0.389	-0.0374849	0.138758	R	V	8.62832e-05	0.000111566	1.29302	0.514265	0.53281
CGA	GAC	0.2055	0.3942	-0.0374849	0.0574968	R	D	0.000151859	0.00021239	1.3986	0.51066	0.526584
CGA	GGC	0.2055	0.4242	-0.0374849	0.144268	R	G	0.000135442	0.000207863	1.5347	0.479709	0.485507
CGA	CAG	0.2055	0.4951	-0.0374849	-0.0056368	R	Q	0.000210862	0.000157374	0.746336	0.495114	0.491892
CGA	GTT	0.2055	0.5403	-0.0374849	-0.0914396	R	V	6.54443e-05	8.59382e-05	1.31315	0.508458	0.522546
CGA	ATG	0.2055	0.674	-0.0374849	0.0777607	R	M	0.000127054	0.000113331	0.891992	0.502935	0.518409
CGA	GTG	0.2055	1	-0.0374849	0.17563	R	V	0.000166804	0.000205254	1.23051	0.47796	0.47239
CGG	AGA	0.198	0.03	0.097885	-0.130812	R	R	0.000140324	0.000143563	1.02308	0.497492	0.495726
CGG	CTC	0.198	0.0322	0.097885	0.10536	R	L	0.000224798	0.000285514	1.27009	0.473328	0.469954
CGG	ATA	0.198	0.0349	0.097885	-0.147739	R	I	8.48423e-05	5.38648e-05	0.634882	0.510059	0.490909
CGG	CCC	0.198	0.0397	0.097885	0.0869375	R	P	0.000243085	0.000417107	1.71589	0.486323	0.485073
CGG	CTA	0.198	0.0429	0.097885	-0.10019	R	L	8.21714e-05	7.26638e-05	0.884295	0.494488	0.497349
CGG	CTT	0.198	0.0448	0.097885	-0.114828	R	L	0.000153304	0.000112027	0.730746	0.47816	0.466785
CGG	TAT	0.198	0.0528	0.097885	-0.0801644	R	Y	0.000135214	5.80083e-05	0.42901	0.498902	0.477664
CGG	CCT	0.198	0.0551	0.097885	-0.0837865	R	P	0.000214346	0.000189064	0.882049	0.497349	0.491943
CGG	TGT	0.198	0.0694	0.097885	-0.0930163	R	C	0.000123021	6.02335e-05	0.489621	0.437554	0.409683
CGG	CGC	0.198	0.0778	0.097885	0.144588	R	R	0.000120888	0.000276383	2.28627	0.455124	0.439891
CGG	GCA	0.198	0.0834	0.097885	-0.0751283	R	A	0.000185035	0.00022083	1.19346	0.505204	0.521179
CGG	TCC	0.198	0.0877	0.097885	0.0441768	R	S	0.00021082	0.000113408	0.537937	0.50365	0.512842
CGG	TAC	0.198	0.0895	0.097885	0.102577	R	Y	0.000167985	0.000111183	0.661861	0.485887	0.462898
CGG	GCG	0.198	0.1042	0.097885	0.0688158	R	A	8.8631e-05	0.000166045	1.87344	0.39339	0.332618
CGG	AGG	0.198	0.107	0.097885	-0.0193467	R	R	0.000139993	0.000241087	1.72213	0.493601	0.49746
CGG	CGT	0.198	0.1081	0.097885	0.0374549	R	R	5.21083e-05	6.95946e-05	1.33557	0.482066	0.476384
CGG	CCG	0.198	0.1086	0.097885	0.0178998	R	P	8.60018e-05	0.000166505	1.93607	0.403721	0.347272
CGG	GGA	0.198	0.1092	0.097885	-0.0471469	R	G	0.000191724	0.000142642	0.743998	0.478241	0.484708
CGG	CCA	0.198	0.1167	0.097885	-0.0934981	R	P	0.000203085	0.000168807	0.831212	0.512602	0.516049
CGG	TGC	0.198	0.1177	0.097885	0.0622303	R	C	0.000145231	8.80099e-05	0.606001	0.46807	0.457338
CGG	TCT	0.198	0.1218	0.097885	-0.152717	R	S	0.000181806	7.205e-05	0.396302	0.49605	0.49449
CGG	TCG	0.198	0.1254	0.097885	0.0128882	R	S	5.2794e-05	2.99249e-05	0.566824	0.453951	0.493162
CGG	TTG	0.198	0.1259	0.097885	-0.078385	R	L	0.000148345	7.1743e-05	0.483622	0.477347	0.468108
CGG	AGT	0.198	0.1283	0.097885	-0.176631	R	S	0.00014392	0.000102359	0.71122	0.496203	0.500909
CGG	TTT	0.198	0.13	0.097885	-0.0878417	R	F	0.00019236	9.47622e-05	0.492628	0.498675	0.48917
CGG	ACG	0.198	0.1302	0.097885	0.0878408	R	T	6.89289e-05	7.74978e-05	1.12432	0.489351	0.470324
CGG	AAT	0.198	0.132	0.097885	-0.158814	R	N	0.000192151	0.000121618	0.632927	0.485335	0.466267
CGG	ACA	0.198	0.1329	0.097885	-0.140285	R	T	0.000178036	0.000116017	0.651645	0.508731	0.501093
CGG	GAA	0.198	0.1419	0.097885	-0.183858	R	E	0.000344097	0.000279299	0.811687	0.492623	0.488701
CGG	ATC	0.198	0.1489	0.097885	0.164165	R	I	0.000228102	0.000183923	0.80632	0.481859	0.485656
CGG	TGG	0.198	0.1546	0.097885	0.0964718	R	W	0.000141571	9.7371e-05	0.687788	0.490125	0.508264
CGG	ACC	0.198	0.1572	0.097885	0.122084	R	T	0.000219679	0.000183846	0.836885	0.490757	0.4875
CGG	CAA	0.198	0.1627	0.097885	-0.165043	R	Q	0.000145335	9.74478e-05	0.670504	0.523143	0.534471
CGG	GAG	0.198	0.1665	0.097885	0.0623526	R	E	0.000470827	0.000728249	1.54674	0.474363	0.468493
CGG	CAT	0.198	0.1694	0.097885	-0.129242	R	H	0.000127718	9.03885e-05	0.707718	0.501695	0.505433
CGG	GTA	0.198	0.1795	0.097885	-0.0969551	R	V	8.1073e-05	5.93127e-05	0.731596	0.480785	0.475145
CGG	TTA	0.198	0.1869	0.097885	-0.184752	R	L	8.72606e-05	3.69841e-05	0.423835	0.489233	0.494454
CGG	CGG	0.198	0.198	0.097885	0.097885	R	R	0.00013376	0.000318508	2.3812	0.451209	0.433544
CGG	GGG	0.198	0.2009	0.097885	0.130275	R	G	0.000195253	0.000161134	0.825259	0.464221	0.453947
CGG	CGA	0.198	0.2055	0.097885	-0.0374849	R	R	6.9999e-05	9.09257e-05	1.29896	0.437436	0.420373
CGG	ATT	0.198	0.2066	0.097885	-0.0743611	R	I	0.000177209	0.000103126	0.581945	0.495754	0.491509
CGG	AGC	0.198	0.2175	0.097885	-0.009177	R	S	0.000231524	0.000272624	1.17752	0.457988	0.447266
CGG	ACT	0.198	0.2184	0.097885	-0.1117	R	T	0.00015483	9.06955e-05	0.585776	0.484596	0.498927
CGG	TTC	0.198	0.2204	0.097885	0.146326	R	F	0.00022625	0.000126912	0.560939	0.487272	0.486507
CGG	GCC	0.198	0.2214	0.097885	0.189137	R	A	0.000327038	0.000466061	1.4251	0.482669	0.474807
CGG	AAC	0.198	0.2238	0.097885	0.0268143	R	N	0.000213365	0.000205945	0.965223	0.491912	0.491929
CGG	GAT	0.198	0.2326	0.097885	-0.126715	R	D	0.000251007	0.000207863	0.828115	0.487188	0.484848
CGG	GGT	0.198	0.2503	0.097885	0.0533921	R	G	0.000123913	0.000127833	1.03164	0.474912	0.456977
CGG	TCA	0.198	0.268	0.097885	-0.1849	R	S	0.000149286	6.65254e-05	0.445623	0.498929	0.512381
CGG	AAG	0.198	0.2872	0.097885	0.116457	R	K	0.000362817	0.000419256	1.15556	0.505981	0.513294
CGG	CAC	0.198	0.2872	0.097885	0.0211476	R	H	0.000176587	0.000210318	1.19102	0.505891	0.518878
CGG	CTG	0.198	0.2994	0.097885	0.172988	R	L	0.000457085	0.000643462	1.40775	0.472959	0.469238
CGG	AAA	0.198	0.2996	0.097885	-0.133428	R	K	0.000283202	0.000224897	0.794123	0.504492	0.512752
CGG	GCT	0.198	0.3074	0.097885	0.0448011	R	A	0.000211936	0.000198041	0.93444	0.51166	0.534694
CGG	GTC	0.198	0.389	0.097885	0.138758	R	V	0.000164877	0.00016474	0.999172	0.467034	0.463415
CGG	GAC	0.198	0.3942	0.097885	0.0574968	R	D	0.000290184	0.000430535	1.48366	0.472958	0.468299
CGG	GGC	0.198	0.4242	0.097885	0.144268	R	G	0.000258814	0.000387259	1.49628	0.453237	0.440585
CGG	CAG	0.198	0.4951	0.097885	-0.0056368	R	Q	0.000402933	0.000509721	1.26503	0.497556	0.502079
CGG	GTT	0.198	0.5403	0.097885	-0.0914396	R	V	0.000125056	7.03619e-05	0.562642	0.492244	0.475661
CGG	ATG	0.198	0.674	0.097885	0.0777607	R	M	0.000242785	0.000173564	0.71489	0.522032	0.531103
CGG	GTG	0.198	1	0.097885	0.17563	R	V	0.000318743	0.000305081	0.957137	0.469223	0.461224
